# Possible Novel Sulfolipid Utilization Pathway in Giant Clams and Other Aquatic Invertebrates: Implications for Photosymbiosis and Sulfur Cycling

**DOI:** 10.64898/2026.02.11.705467

**Authors:** Taiga Uchida, Hiroshi Yamashita, Go Shimada, Eiichi Shoguchi, Chuya Shinzato

## Abstract

Photosymbiosis with dinoflagellates of the family Symbiodiniaceae enables giant clams to thrive in oligotrophic coral reef environments. However, mechanisms by which clams utilize algal-derived biomolecules remain largely unexplored. Using newly available genome resources for photosymbiotic bivalves (*Tridacna* and *Fragum*), we conducted a comparative genomic analysis to identify positively selected genes from these photosymbiotic bivalve lineages, that are potentially involved in symbiotic adaptations. Among candidate genes, we focused on sulfoquinovosidase (SQase), an enzyme that hydrolyzes sulfoquinovose (SQ) from sulfoquinovosyl diacylglycerol (SQDG), a sulfur-containing sulfolipid abundant in photosynthetic membranes. Although SQDG degradation has been characterized in bacteria, the distribution and role of SQase in animals have not been systematically examined. We found that possibly functional SQase homologs are widely distributed among aquatic invertebrates, but are largely absent in terrestrial taxa. In silico predictions showed that most animal SQases possess signal peptides and enter the secretory pathway, with lineage-specific gains and losses of membrane association, suggesting functional diversification. Transcriptomic analyses further demonstrated that SQase is predominantly expressed in digestive organs in diverse taxa, whereas in giant clams, it is also highly expressed in the outer mantle, the tissue primarily involved in harboring symbionts enriched in SQDG. Together, these results suggest that in aquatic invertebrates, SQase functions as a digestive enzyme for algal-derived sulfolipids and that photosymbiotic bivalves have expanded its deployment to tissues specialized for symbiosis. Our findings uncover a previously unrecognized metabolic interface between photosymbiosis and sulfur utilization in aquatic invertebrates, with broader implications for host-symbiont interactions and marine sulfur cycling.
