## Supplementary Tables S1 to S4 for "Possible Novel Sulfolipid Utilization Pathway in Giant Clams and Other Aquatic Invertebrates: Implications for Photosymbiosis and Sulfur Cycling"

### Sheet: Table S1
Table S1.
Orthogroup	p value	T. crocea gene ID	SwissProt BLAST hit	Annotation
OG0002151	0.004932	Tcro.chr02.g1389	Q80ZD3.2	Sodium-independent sulfate anion transporter
OG0002360	0.0059	Tcro.chr04.g0168	C9JTQ0.1	Ankyrin repeat domain-containing protein 63
OG0002369	0.025313	Tcro.chr10.g0753	O57341.1	Fibroblast growth factor 8
OG0002655	0.003398	Tcro.chr01.g1867	Q5TJF5.1	(3R)-3-hydroxyacyl-CoA dehydrogenase
OG0002786	0.020006	Tcro.chr16.g1295	Q9TTT7.1	Cytochrome c oxidase subunit 6A1, mitochondrial
OG0002821	0.006053	Tcro.chr18.g0964	Q91437.1	CAD protein
OG0003054	0.007799	Tcro.chr11.g0635	Q9NTZ6.1	RNA-binding protein 12
OG0003587	0.025851	Tcro.chr03.g1202	O15033.3	Apoptosis-resistant E3 ubiquitin protein ligase 1
OG0003682	0.002216	Tcro.chr04.g0473	Q61115.1	Protein patched homolog 1
OG0003762	0.009157	Tcro.chr18.g0744	Q05025.2	Glyceraldehyde-3-phosphate dehydrogenase
OG0003858	0.041644	Tcro.chr06.g0717	Q96MT7.2	Cilia- and flagella-associated protein 44
OG0003937	0.049033	Tcro.chr11.g0555	Q92556.2	Engulfment and cell motility protein 1
OG0003982	0.001616	Tcro.chr02.g0083	Q95108.2	Thioredoxin, mitochondrial
OG0004162	0.00037	Tcro.chr12.g0086	Q8BYK8.2	Zinc finger CCCH domain-containing protein 6
OG0004441	0.049545	Tcro.chr17.g0690	P42678.1	Eukaryotic translation initiation factor eIF1
OG0004445	0.026084	Tcro.chr03.g1032	Q8C0V9.2	FERM domain-containing protein 6
OG0004641	0.017	Tcro.chr02.g1784	A7E3W5.1	Synaptogyrin-2
OG0004720	0.013269	Tcro.chr01.g0782	Q28XE2.2	Acidic leucine-rich nuclear phosphoprotein 32 family member A
OG0004737	0.034273	Tcro.chr04.g0984	Q9UBC2.1	Epidermal growth factor receptor substrate 15-like 1
OG0004840	0.00249	Tcro.chr07.g1419	Q9W352.1	CXXC-type zinc finger protein 1
OG0005077	1e-06	Tcro.chr10.g0330	Q28CH2.1	Cytoplasmic polyadenylation element-binding protein 3
OG0005092	0.034339	Tcro.chr18.g0970	Q96P11.2	28S rRNA (cytosine-C(5))-methyltransferase
OG0005121	0.047386	Tcro.chr06.g0352	Q32NT4.1	Leucine-rich repeat-containing protein 58
OG0005164	0.02582	Tcro.chr01.g1527	O35451.1	Cyclic AMP-dependent transcription factor ATF-6 beta
OG0005171	0.049128	Tcro.chr11.g1055	Q9CWZ7.1	Gamma-soluble NSF attachment protein
OG0005191	0.020739	Tcro.chr03.g0838	Q0IIZ5.1	KIF-binding protein
OG0005203	0.044328	Tcro.chr09.g0521	Q3ZBV8.1	Threonine--tRNA ligase 1, cytoplasmic
OG0005227	0.020508	Tcro.chr02.g1166	Q7L014.2	Probable ATP-dependent RNA helicase DDX46
OG0005237	0.000131	Tcro.chr17.g0243	D3ZAA9.2	MAGUK p55 subfamily member 2
OG0005250	0.019486	Tcro.chr11.g0398	P69566.1	Ran-binding protein 9
OG0005302	0.043329	Tcro.chr11.g0633	Q28165.3	Polyadenylate-binding protein 2
OG0005461	0.038264	Tcro.chr12.g0184	Q8BJT9.1	ER degradation-enhancing alpha-mannosidase-like protein 2
OG0005473	0.035414	Tcro.chr18.g0145	Q9CWL2.3	Zinc finger protein castor homolog 1
OG0005492	0.023239	Tcro.chr11.g1231	P79926.1	Hepatocyte nuclear factor 4-beta
OG0005514	0.047809	Tcro.chr16.g0706	Q2HJ54.3	Phosphatidylinositol transfer protein alpha isoform
OG0005635	0.034624	Tcro.chr02.g0799	Q3UHH1.1	Zinc finger SWIM domain-containing protein 8
OG0005636	0.037712	Tcro.chr09.g0808	Q6GPE5.1	Protein fem-1 homolog B
OG0005697	0.00059	Tcro.chr14.g0213	Q15459.1	Splicing factor 3A subunit 1
OG0005728	0.030091	Tcro.chr08.g1490	Q8MIQ9.3	P protein
OG0006046	0.018498	Tcro.chr13.g0499	Q172G3.1	Mediator of RNA polymerase II transcription subunit 1
OG0006050	0.047795	Tcro.chr03.g1891	P29694.3	Elongation factor 1-gamma
OG0006098	0.028046	Tcro.chr07.g0842	Q5R8H3.3	B-cell receptor-associated protein 31
OG0006112	0.029426	Tcro.chr11.g1235	P11387.2	DNA topoisomerase 1
OG0006114	0.043685	Tcro.chr11.g0163	Q8TB96.1	T-cell immunomodulatory protein
OG0006123	0.001391	Tcro.chr09.g1203	A6QQM4.1	Zinc finger protein 474
OG0006168	0.011621	Tcro.chr11.g0799	O13016.1	Tyrosine-protein phosphatase non-receptor type 1
OG0006190	0.000251	Tcro.chr02.g1863	Q92747.2	Actin-related protein 2/3 complex subunit 1A
OG0006233	0.004691	Tcro.chr04.g1226	Q28CB1.1	TBC1 domain family member 2B
OG0006285	0.035459	Tcro.chr15.g0374	P56941.1	NPC intracellular cholesterol transporter 1
OG0006454	0.001506	Tcro.chr03.g0663	P53569.2	CCAAT/enhancer-binding protein zeta
OG0006552	0.03706	Tcro.chr01.g0827	Q15311.3	RalA-binding protein 1
OG0006570	0.02977	Tcro.chr07.g1399	Q9W2N0.1	F-actin-capping protein subunit alpha
OG0006575	0.003088	Tcro.chr06.g0719	P56819.1	Beta-secretase 1
OG0006580	0.048887	Tcro.chr03.g1324	Q92797.2	Symplekin
OG0006647	5e-06	Tcro.chr09.g0900	Q9QXT0.1	Protein canopy homolog 2
OG0006655	0.032822	Tcro.chr04.g1383	Q68CZ6.1	HAUS augmin-like complex subunit 3
OG0006692	0.03592	Tcro.chr07.g0889	B4PR07.1	Mesencephalic astrocyte-derived neurotrophic factor homolog
OG0006747	0.048411	Tcro.chr06.g1402	P54612.2	Serine/threonine-protein phosphatase 2A 65 kDa regulatory subunit A alpha isoform
OG0006769	0.046719	Tcro.chr02.g0331	Q8BH95.1	Enoyl-CoA hydratase, mitochondrial
OG0006833	0.003442	Tcro.chr02.g0150	P20004.4	Aconitate hydratase, mitochondrial
OG0006873	5.7e-05	Tcro.chr14.g0061	Q9CSP9.2	Tetratricopeptide repeat protein 14
OG0006933	0.029058	Tcro.chr07.g0043	P56581.2	G/T mismatch-specific thymine DNA glycosylase
OG0006948	0.000693	Tcro.chr01.g1709	Q6GQB9.2	ER degradation-enhancing alpha-mannosidase-like protein 3
OG0006971	0.004796	Tcro.chr18.g0784	P47736.2	Rap1 GTPase-activating protein 1
OG0007022	0.042644	Tcro.chr02.g1470	P52429.1	Diacylglycerol kinase epsilon
OG0007053	0.002494	Tcro.chr02.g1168	Q7TSH4.1	Centriolar coiled-coil protein of 110 kDa
OG0007208	0.042116	Tcro.chr11.g1458	Q8MIR4.1	Bifunctional coenzyme A synthase
OG0007234	0.005763	Tcro.chr09.g0917	Q6PDZ2.1	TATA box-binding protein-associated factor RNA polymerase I subunit C
OG0007258	0.002167	Tcro.chr03.g1786	O88874.3	Cyclin-K
OG0007265	0.013779	Tcro.chr02.g0610	Q6F3J0.2	Nuclear factor NF-kappa-B p105 subunit
OG0007266	0.044011	Tcro.chr02.g1243	Q86KD0.1	BolA-like protein DDB_G0274169
OG0007306	0.002739	Tcro.chr12.g0708	Q568R1.2	Nuclear speckle splicing regulatory protein 1
OG0007307	0.016695	Tcro.chr09.g0086	Q8WND5.1	Elongator complex protein 1
OG0007319	0.009186	Tcro.chr10.g0204	Q0VD26.1	MORN repeat-containing protein 4
OG0007387	0.003521	Tcro.chr03.g0662	Q9D6N5.3	Dr1-associated corepressor
OG0007397	0.047638	Tcro.chr09.g0299	Q8R4H9.1	Zinc transporter 5
OG0007408	0.00817	Tcro.chr16.g0192	P61406.1	Telomerase-binding protein EST1A
OG0007418	0.042966	Tcro.chr12.g0778	Q4V8C9.1	Leucine-rich repeat-containing protein 56
OG0007424	0.026849	Tcro.chr09.g1204	Q9CQS5.1	Serine/threonine-protein kinase RIO2
OG0007448	0.033636	Tcro.chr11.g1486	Q803X1.1	Cytoplasmic tRNA 2-thiolation protein 1
OG0007509	0.000658	Tcro.chr02.g1025	Q561R0.1	Marginal zone B- and B1-cell-specific protein
OG0007572	0.047877	Tcro.chr11.g1505	Q5R698.3	Protein arginine N-methyltransferase 5
OG0007594	0.017598	Tcro.chr08.g0521	Q05086.4	Ubiquitin-protein ligase E3A
OG0007627	0.003583	Tcro.chr06.g1388	Q06546.1	GA-binding protein alpha chain
OG0007651	0.000881	Tcro.chr02.g0177	P09103.2	Protein disulfide-isomerase
OG0007671	0.030596	Tcro.chr01.g2018	Q5RA07.1	Guanine nucleotide-binding protein-like 1
OG0007685	0.033178	Tcro.chr10.g0601	Q3SZ21.1	Ribonuclease P protein subunit p30
OG0007706	0.009509	Tcro.chr03.g1181	P51955.1	Serine/threonine-protein kinase Nek2
OG0007711	0.003067	Tcro.chr02.g1785	Q6PFK1.2	E3 ubiquitin-protein ligase ZNF598
OG0007722	0.033605	Tcro.chr04.g0548	Q2T9X8.1	Spindle and centriole-associated protein 1
OG0007728	0.019426	Tcro.chr18.g0509	A0A1L5YRA2.1	Triosephosphate isomerase
OG0007739	0.039166	Tcro.chr13.g0690	Q5RAM8.1	ELL-associated factor 1
OG0007781	0.002352	Tcro.chr02.g0637	Q7T076.1	U7 snRNA-associated Sm-like protein LSm11
OG0007861	0.000145	Tcro.chr06.g1188	Q8BJQ2.1	Ubiquitin carboxyl-terminal hydrolase 1
OG0007873	0.015929	Tcro.chr03.g1460	F1RAX8.1	Ubiquinone biosynthesis monooxygenase COQ6, mitochondrial
OG0007884	0.019249	Tcro.chr08.g0570	O18883.2	Thioredoxin domain-containing protein 9
OG0007892	0.020103	Tcro.chr04.g0947	P70102.1	Eukaryotic translation elongation factor 1 epsilon-1
OG0007924	0.027803	Tcro.chr08.g0446	O14772.3	Fucose-1-phosphate guanylyltransferase
OG0007944	0.003124	Tcro.chr02.g0452	O02776.1	Poly(ADP-ribose) glycohydrolase
OG0007953	0.013261	Tcro.chr08.g0560	Q99M87.1	DnaJ homolog subfamily A member 3, mitochondrial
OG0007968	0.000133	Tcro.chr15.g0399	Q6KAR6.2	Exocyst complex component 3
OG0008071	0.021984	Tcro.chr13.g0854	Q91VY9.1	Zinc finger protein 622
OG0008078	0.042677	Tcro.chr03.g0041	Q9NS73.2	MAP3K12-binding inhibitory protein 1
OG0008090	0.002584	Tcro.chr06.g1321	Q8VXZ0.1	Nudix hydrolase 20, chloroplastic
OG0008174	0.046357	Tcro.chr03.g1011	Q497V6.1	Bromo adjacent homology domain-containing 1 protein
OG0008178	0.011055	Tcro.chr06.g0447	P23588.2	Eukaryotic translation initiation factor 4B
OG0008187	0.016343	Tcro.chr16.g0539	Q68F72.1	Solute carrier family 15 member 4
OG0008239	0.000648	Tcro.chr02.g0881	A2RTY3.2	Protein HEATR9
OG0008295	0.02377	Tcro.chr03.g0170	Q90ZE4.2	Presenilin-2
OG0008482	0.005686	Tcro.chr11.g1413	Q96S44.2	EKC/KEOPS complex subunit TP53RK
OG0008556	0.001049	Tcro.chr04.g0140	Q8CFD5.2	DNA excision repair protein ERCC-8
OG0008602	5e-06	Tcro.chr13.g0085	P13667.2	Protein disulfide-isomerase A4
OG0008621	0.040149	Tcro.chr03.g1595	Q7Z698.2	Sprouty-related, EVH1 domain-containing protein 2
OG0008639	0.030263	Tcro.chr02.g1609	Q568M3.1	Cytokine receptor-like factor 3
OG0008648	0.041371	Tcro.chr15.g0130	Q8TD35.3	Protein LKAAEAR1
OG0008714	0.017286	Tcro.chr04.g1006	Q6IRT3.3	PCNA-interacting partner
OG0008720	0.013314	Tcro.chr03.g1952	Q567G6.1	Nucleolus and neural progenitor protein
OG0008745	0.00546	Tcro.chr15.g0302	Q8IX29.1	F-box only protein 16
OG0008746	0.030034	Tcro.chr03.g1164	Q96M32.3	Adenylate kinase 7
OG0008747	0.006137	Tcro.chr03.g0942	Q99PP2.3	Zinc finger protein 318
OG0008877	0.001021	Tcro.chr02.g1134	B7FF06.1	WD repeat-containing protein on Y chromosome
OG0008887	0.030027	Tcro.chr05.g0163	Q9H0E2.1	Toll-interacting protein
OG0008893	0.005327	Tcro.chr08.g0475	O75665.1	Oral-facial-digital syndrome 1 protein
OG0009008	0.000298	Tcro.chr02.g0389	A7UA95.1	Ras-associating and dilute domain-containing protein
OG0009048	0.019064	Tcro.chr03.g1526	Q8R2K4.1	TAF6-like RNA polymerase II p300/CBP-associated factor-associated factor 65 kDa subunit 6L
OG0009051	0.007452	Tcro.chr05.g1552	Q9M1R1.1	L-cysteine desulfhydrase
OG0009134	0.000464	Tcro.chr01.g0667	Q6P0C6.1	LHFPL tetraspan subfamily member 2a protein
OG0009135	0.00425	Tcro.chr04.g0093	P28491.3	Calreticulin
OG0009304	0.044586	Tcro.chr03.g1495	Q568G4.1	EF-hand calcium-binding domain-containing protein 11
OG0009525	0.004397	Tcro.chr10.g0641	D3ZQG6.2	Tripartite motif-containing protein 2
OG0009659	0.014207	Tcro.chr05.g0606	Q8VDH1.1	F-box only protein 21
OG0009851	0.02538	Tcro.chr02.g0169	Q96KQ7.3	Histone-lysine N-methyltransferase EHMT2
OG0009902	0.002221	Tcro.chr11.g0647	Q9UL36.2	Zinc finger protein 236
OG0009952	0.001398	Tcro.chr09.g0804	Q6NWC9.1	G kinase-anchoring protein 1
OG0009991	0.001695	Tcro.chr09.g0232	Q9D2D7.1	Zinc finger protein 687
OG0010031	0.021127	Tcro.chr04.g1661	Q8AXY6.1	Muscle, skeletal receptor tyrosine protein kinase
OG0010035	0.005767	Tcro.chr11.g0067	Q9NUD7.2	Uncharacterized protein C20orf96
OG0010140	0.018886	Tcro.chr09.g0532	Q9VLU6.2	Succinate dehydrogenase assembly factor 4, mitochondrial
OG0010397	2e-06	Tcro.chr05.g1578	Q9Y2G4.3	Ankyrin repeat domain-containing protein 6
OG0010402	0.033602	Tcro.chr05.g0170	Q10725.3	Phenylserine dehydratase
OG0010423	0.00336	Tcro.chr07.g0860	P32138.3	Sulfoquinovosidase
OG0010451	0.001948	Tcro.chr15.g0162	Q8AXF4.1	F-box only protein 43
OG0010452	0.012659	Tcro.chr01.g1766	O70244.2	Cubilin
OG0010797	0.001968	Tcro.chr11.g0158
OG0010865	2.9e-05	Tcro.chr06.g0287	P18117.1	Thyroid hormone receptor beta-A
OG0010867	0.024838	Tcro.chr04.g1503
OG0010976	0.002941	Tcro.chr02.g0178	Q9Z319.2	Atrial natriuretic peptide-converting enzyme
OG0011132	0.039736	Tcro.chr11.g1418
OG0011196	0.01083	Tcro.chr01.g0068
OG0011200	0.001734	Tcro.chr16.g0284
OG0011204	0.040552	Tcro.chr12.g0723	Q569T7.1	Sodium-dependent glucose transporter 1
OG0011211	0.026946	Tcro.chr13.g0610	P53355.6	Death-associated protein kinase 1
OG0011256	4.1e-05	Tcro.chr07.g0859	Q647I9.1	NACHT, LRR and PYD domains-containing protein 5
OG0011278	0.01612	Tcro.chr18.g1114	Q9VPF0.2	Protein artichoke
OG0011368	0.005708	Tcro.chr16.g0577
OG0011523	0.005867	Tcro.chr07.g0943
OG0011569	2.4e-05	Tcro.chr06.g0891	Q90632.2	Monocarboxylate transporter 3
OG0011580	0.004348	Tcro.chr04.g0362	Q49LS3.1	XK-related protein 5
OG0011589	0.036151	Tcro.chr14.g0402
OG0011611	0	Tcro.chr14.g0010	Q8BTM8.5	Filamin-A
OG0011623	0.006198	Tcro.chr07.g1379
OG0011625	0.00053	Tcro.chr07.g1146	P25975.3	Procathepsin L
OG0011652	0.045576	Tcro.chr14.g0890
OG0011678	0.0004	Tcro.chr13.g0642	Q8CFF0.1	Protein mono-ADP-ribosyltransferase PARP11
OG0011971	0.019358	Tcro.chr02.g1454	Q0IHQ9.1	2-phosphoxylose phosphatase 1
OG0011978	0.006	Tcro.chr10.g0692	O15973.1	Rhodopsin, GQ-coupled
OG0012033	0.016344	Tcro.chr07.g0922	Q92625.4	Ankyrin repeat and SAM domain-containing protein 1A
OG0012114	0.044604	Tcro.chr01.g0534	Q0VAA2.2	Leucine-rich repeat-containing protein 74A
OG0012251	0.012936	Tcro.chr18.g1088	O54792.2	Transcription factor HES-2
OG0012669	0.026936	Tcro.chr06.g0079	Q92113.1	Steroid 17-alpha-hydroxylase/17,20 lyase
OG0012760	0.033071	Tcro.chr01.g0792
OG0013078	0.033959	Tcro.chr02.g1895
OG0013147	0.042128	Tcro.chr09.g0733	Q8N567.2	Zinc finger CCHC domain-containing protein 9
OG0013151	0.000102	Tcro.chr09.g0037
OG0013217	0.013826	Tcro.chr14.g0810

### Sheet: Table S2
Table S2.
Orthogroup	p value	T. crocea gene ID	SwissProt BLAST hit	Annotation
OG0001740	0.00424	Tcro.chr01.g1168	O94760.3	N(G),N(G)-dimethylarginine dimethylaminohydrolase 1
OG0002151	0.001552	Tcro.chr02.g1389	Q80ZD3.2	Sodium-independent sulfate anion transporter
OG0002375	0.014853	Tcro.chr10.g0927	P08582.2	Melanotransferrin
OG0002380	0.026372	Tcro.chr10.g0349	Q9Z175.2	Lysyl oxidase homolog 3
OG0002514	0.049799	Tcro.chr15.g0514	O95429.1	BAG family molecular chaperone regulator 4
OG0002548	0.006701	Tcro.chr17.g0788	P13808.1	Anion exchange protein 2
OG0002557	0.006586	Tcro.chr08.g0162	Q9QXV8.1	Protein sprouty homolog 2
OG0002666	0.000625	Tcro.chr04.g0039	Q07666.1	KH domain-containing, RNA-binding, signal transduction-associated protein 1
OG0002786	0.045959	Tcro.chr16.g1295	Q9TTT7.1	Cytochrome c oxidase subunit 6A1, mitochondrial
OG0002816	1.5e-05	Tcro.chr12.g1073	Q6P698.1	Plastin-2
OG0002821	0.000429	Tcro.chr18.g0964	Q91437.1	CAD protein
OG0002986	0.022467	Tcro.chr03.g0382	Q94515.1	Sphingolipid delta(4)-desaturase DES1
OG0003145	0.030742	Tcro.chr16.g1269	Q8IZ69.2	tRNA (uracil-5-)-methyltransferase homolog A
OG0003250	2.3e-05	Tcro.chr07.g1424	Q16720.3	Plasma membrane calcium-transporting ATPase 3
OG0003400	0.000565	Tcro.chr10.g0407	P00727.3	Cytosol aminopeptidase
OG0003538	0.003595	Tcro.chr02.g1419	Q5PQ44.1	Cilia- and flagella-associated protein 299
OG0003606	1.9e-05	Tcro.chr14.g0054	Q96S38.2	Ribosomal protein S6 kinase delta-1
OG0003625	0.047469	Tcro.chr15.g0515	Q0IIG5.1	ATP-dependent 6-phosphofructokinase, muscle type
OG0003703	0	Tcro.chr08.g1244	Q24292.3	Protein dachsous
OG0003736	0.001557	Tcro.chr16.g0580	Q9NP71.1	Carbohydrate-responsive element-binding protein
OG0003863	0.016681	Tcro.chr09.g0731	Q0VBZ0.1	Tyrosine-protein kinase CSK
OG0003940	0.01081	Tcro.chr11.g0720	P40197.1	Platelet glycoprotein V
OG0004092	0.000575	Tcro.chr06.g1328	Q9UIF8.3	Bromodomain adjacent to zinc finger domain protein 2B
OG0004110	0.048506	Tcro.chr12.g0100	E7F1U2.1	Dynamin-binding protein
OG0004120	5e-06	Tcro.chr09.g0860	O15014.2	Zinc finger protein 609
OG0004122	0.010394	Tcro.chr08.g0416	Q6GMK0.1	Alpha-1,3-mannosyl-glycoprotein 4-beta-N-acetylglucosaminyltransferase B
OG0004134	0.007653	Tcro.chr14.g0279	Q8IYY4.2	Zinc finger protein DZIP1L
OG0004401	0.027888	Tcro.chr16.g1226	Q9Y2K7.3	Lysine-specific demethylase 2A
OG0004423	0.034803	Tcro.chr09.g0944	A1L3F4.1	RNA-binding protein MEX3B
OG0004427	0.000352	Tcro.chr02.g2001	Q5F201.1	Cilia- and flagella-associated protein 52
OG0004473	0.035777	Tcro.chr07.g0886	Q13825.1	Methylglutaconyl-CoA hydratase, mitochondrial
OG0004530	0.013257	Tcro.chr17.g0176	Q9MZL5.1	Voltage-dependent L-type calcium channel subunit beta-2
OG0004551	0.003399	Tcro.chr09.g0441	Q8JG64.1	Protein disulfide-isomerase A3
OG0004628	0.020022	Tcro.chr11.g1016	Q5FVH4.1	AKT-interacting protein
OG0004693	0.011018	Tcro.chr11.g1540	Q9Y236.1	Oxidative stress-induced growth inhibitor 2
OG0004737	0.027404	Tcro.chr04.g0984	Q9UBC2.1	Epidermal growth factor receptor substrate 15-like 1
OG0004778	0.002604	Tcro.chr03.g0940	Q9UI08.2	Ena/VASP-like protein
OG0004795	0.000878	Tcro.chr18.g0056	B1AJZ9.2	Forkhead-associated domain-containing protein 1
OG0004853	0	Tcro.chr06.g0268	O60500.1	Nephrin
OG0004917	0.003822	Tcro.chr06.g1065	Q9IA31.1	Transcriptional activator GLI3
OG0005067	0.005908	Tcro.chr13.g0037	P91929.2	NADH dehydrogenase
OG0005082	0.003753	Tcro.chr09.g0552	Q5XIL3.1	DNA-directed RNA polymerase III subunit RPC3
OG0005086	0.006487	Tcro.chr04.g0268	Q80U95.2	Ubiquitin-protein ligase E3C
OG0005112	0.030225	Tcro.chr11.g0290	P08574.3	Cytochrome c1, heme protein, mitochondrial
OG0005147	0.012594	Tcro.chr01.g1260	Q2LZ62.2	Protein O-mannosyltransferase 1
OG0005164	0.001986	Tcro.chr01.g1527	O35451.1	Cyclic AMP-dependent transcription factor ATF-6 beta
OG0005231	0.030789	Tcro.chr04.g0317	P42285.3	Exosome RNA helicase MTR4
OG0005241	0.020679	Tcro.chr14.g0967	Q32TF8.2	EF-hand domain-containing family member C2
OG0005258	0.011159	Tcro.chr02.g0792	Q7Z2H8.1	Proton-coupled amino acid transporter 1
OG0005266	0.034985	Tcro.chr10.g0499	P49961.1	Ectonucleoside triphosphate diphosphohydrolase 1
OG0005292	0.002748	Tcro.chr09.g0755	Q8R317.1	Ubiquilin-1
OG0005358	0.007322	Tcro.chr16.g1099	O15297.1	Protein phosphatase 1D
OG0005369	0.013307	Tcro.chr12.g0819	Q3MHQ7.1	Lysoplasmalogenase-like protein TMEM86A
OG0005382	0.008909	Tcro.chr12.g0767	P79955.1	Carboxy-terminal kinesin 2
OG0005385	0.004032	Tcro.chr08.g0684	Q9BXJ9.1	N-alpha-acetyltransferase 15, NatA auxiliary subunit
OG0005386	0.001475	Tcro.chr08.g0686	O94913.3	Pre-mRNA cleavage complex 2 protein Pcf11
OG0005461	0.00378	Tcro.chr12.g0184	Q8BJT9.1	ER degradation-enhancing alpha-mannosidase-like protein 2
OG0005487	0.01067	Tcro.chr13.g0982	Q80U56.2	Late secretory pathway protein AVL9 homolog
OG0005504	0.008878	Tcro.chr01.g1188	Q26481.3	60S ribosomal protein L5
OG0005511	0.001621	Tcro.chr13.g0310	Q25117.1	ATP synthase subunit beta, mitochondrial
OG0005516	0.0187	Tcro.chr14.g0111	P56377.1	AP-1 complex subunit sigma-2
OG0005545	0.027304	Tcro.chr15.g0064	P70297.3	Signal transducing adapter molecule 1
OG0005549	0.008519	Tcro.chr05.g0661	A0A1L8HCK2.1	Cilia- and flagella-associated protein 298-A
OG0005555	0.035733	Tcro.chr03.g1886	E9Q6P5.1	Tetratricopeptide repeat protein 7B
OG0005588	0.041966	Tcro.chr16.g0591	E9PVA8.1	eIF-2-alpha kinase activator GCN1
OG0005635	0.006078	Tcro.chr02.g0799	Q3UHH1.1	Zinc finger SWIM domain-containing protein 8
OG0005725	0.02098	Tcro.chr01.g1744	Q6INP9.1	Breast cancer anti-estrogen resistance protein 3 homolog
OG0005771	0.009217	Tcro.chr08.g1184	Q6ZPI0.2	Protein Jade-1
OG0005778	0.01456	Tcro.chr18.g1028	P45974.2	Ubiquitin carboxyl-terminal hydrolase 5
OG0005849	0.009251	Tcro.chr12.g0344	Q6NWC6.1	Cleavage and polyadenylation specificity factor subunit 6
OG0005850	0.040432	Tcro.chr16.g0721	Q96NN9.1	Apoptosis-inducing factor 3
OG0005903	0.046589	Tcro.chr02.g1218	F1M386.2	Rap guanine nucleotide exchange factor 2
OG0005908	0.01414	Tcro.chr03.g1185	Q5BKM6.1	Protein arginine methyltransferase NDUFAF7, mitochondrial
OG0005915	0.010236	Tcro.chr08.g0770	Q99M03.1	RWD domain-containing protein 2B
OG0005927	0.013478	Tcro.chr15.g0172	Q61749.2	Translation initiation factor eIF-2B subunit delta
OG0006046	0.013758	Tcro.chr13.g0499	Q172G3.1	Mediator of RNA polymerase II transcription subunit 1
OG0006050	0.00154	Tcro.chr03.g1891	P29694.3	Elongation factor 1-gamma
OG0006068	3e-06	Tcro.chr09.g0558	Q8C854.1	Myelin expression factor 2
OG0006091	0.00023	Tcro.chr13.g0145	O08651.3	D-3-phosphoglycerate dehydrogenase
OG0006099	0.003483	Tcro.chr12.g1085	Q3BJS1.1	Forkhead box protein N4
OG0006101	0.002434	Tcro.chr12.g0424	P30416.5	Peptidyl-prolyl cis-trans isomerase FKBP4
OG0006112	0.023262	Tcro.chr11.g1235	P11387.2	DNA topoisomerase 1
OG0006123	0.011867	Tcro.chr09.g1203	A6QQM4.1	Zinc finger protein 474
OG0006142	0.026999	Tcro.chr11.g0097	Q9QZD5.2	Rab proteins geranylgeranyltransferase component A 2
OG0006165	0.000127	Tcro.chr16.g0997	Q9H3F6.1	BTB/POZ domain-containing adapter for CUL3-mediated RhoA degradation protein 3
OG0006175	0.005754	Tcro.chr08.g1491	Q61048.4	WW domain-binding protein 4
OG0006194	0.020065	Tcro.chr13.g0616	Q96ME1.2	F-box/LRR-repeat protein 18
OG0006245	0.048051	Tcro.chr07.g0669	P0CF65.1	Protein cereblon
OG0006258	0.016033	Tcro.chr11.g1473	Q9W1A4.1	Protein tamozhennic
OG0006271	3.1e-05	Tcro.chr12.g0908	Q28J24.1	Transcription initiation factor TFIID subunit 8
OG0006279	0.000935	Tcro.chr04.g1251	G3GTP0.1	DNA ligase 4
OG0006285	2.8e-05	Tcro.chr15.g0374	P56941.1	NPC intracellular cholesterol transporter 1
OG0006288	0.002909	Tcro.chr10.g0230	Q5ZJK8.1	T-complex protein 1 subunit eta
OG0006289	0.022489	Tcro.chr10.g1191	Q5QJC4.1	DNA cross-link repair 1A protein
OG0006305	0.021828	Tcro.chr10.g1046	Q5ZM98.1	Stress-70 protein, mitochondrial
OG0006308	0.003746	Tcro.chr12.g0611	Q7T385.1	V-type proton ATPase subunit C 1-A
OG0006309	0.003906	Tcro.chr12.g0531	P61962.1	DDB1- and CUL4-associated factor 7
OG0006328	0.000291	Tcro.chr12.g0527	P28340.2	DNA polymerase delta catalytic subunit
OG0006337	0.016093	Tcro.chr18.g0702	Q5R630.1	Adaptin ear-binding coat-associated protein 1
OG0006340	0.044491	Tcro.chr05.g0679	Q70EL2.3	Ubiquitin carboxyl-terminal hydrolase 45
OG0006352	1.3e-05	Tcro.chr04.g1172	Q86SG6.1	Serine/threonine-protein kinase Nek8
OG0006366	0.022334	Tcro.chr17.g0248	Q80W71.2	Pleckstrin homology domain-containing family A member 8
OG0006420	0.027103	Tcro.chr03.g0407	Q9NRK6.2	ATP-binding cassette sub-family B member 10, mitochondrial
OG0006459	0.040673	Tcro.chr07.g0775	Q8N5I9.2	NOP protein chaperone 1
OG0006478	0.009291	Tcro.chr14.g0037	Q6P2D8.2	X-ray radiation resistance-associated protein 1
OG0006511	0.047701	Tcro.chr11.g0280	Q5ZK82.1	Metallophosphoesterase 1
OG0006531	0.017412	Tcro.chr08.g1194	Q08D69.1	Mediator of RNA polymerase II transcription subunit 16
OG0006552	0.012856	Tcro.chr01.g0827	Q15311.3	RalA-binding protein 1
OG0006579	0.004698	Tcro.chr04.g0717	Q86TL0.1	Cysteine protease ATG4D
OG0006580	0.002352	Tcro.chr03.g1324	Q92797.2	Symplekin
OG0006596	0.017732	Tcro.chr04.g0466	Q62559.2	Intraflagellar transport protein 52 homolog
OG0006609	0.004032	Tcro.chr05.g0636	Q5ZL33.2	Serine-threonine kinase receptor-associated protein
OG0006632	5.8e-05	Tcro.chr15.g0451	Q9UKD2.2	mRNA turnover protein 4 homolog
OG0006642	0.006027	Tcro.chr11.g0539	Q7ZWE6.1	Dysbindin-A
OG0006647	0.045785	Tcro.chr09.g0900	Q9QXT0.1	Protein canopy homolog 2
OG0006680	0.042203	Tcro.chr06.g0832	E9Q4F2.1	Kelch-like protein 18
OG0006724	3e-06	Tcro.chr14.g0991	Q6INS5.1	E3 ubiquitin-protein ligase rnf168
OG0006726	0.001816	Tcro.chr04.g0694	O08605.2	MAP kinase-interacting serine/threonine-protein kinase 1
OG0006728	0.043066	Tcro.chr08.g0569	Q6UN15.1	Pre-mRNA 3'-end-processing factor FIP1
OG0006744	0.011816	Tcro.chr02.g0693	P63243.3	Receptor of activated protein C kinase 1
OG0006769	0.001506	Tcro.chr02.g0331	Q8BH95.1	Enoyl-CoA hydratase, mitochondrial
OG0006777	0.027606	Tcro.chr12.g0702	Q9VXT2.1	DnaJ homolog subfamily C member 25 homolog
OG0006779	0.047581	Tcro.chr02.g0283	O95232.2	Luc7-like protein 3
OG0006795	6.1e-05	Tcro.chr04.g0549	Q6DIC0.1	Probable global transcription activator SNF2L2
OG0006817	0.000354	Tcro.chr12.g0942	Q5M9G3.2	Caprin-1
OG0006819	0.024355	Tcro.chr11.g0187	Q8QZR1.1	Tyrosine aminotransferase
OG0006833	0.009976	Tcro.chr02.g0150	P20004.4	Aconitate hydratase, mitochondrial
OG0006879	0.012003	Tcro.chr14.g0846
OG0006891	0.008225	Tcro.chr12.g0066	F1NVK6.2	Transmembrane protein 237
OG0006896	0.000166	Tcro.chr02.g0842	Q7ZXX2.1	Kinesin-like protein KIF19
OG0006925	0.0164	Tcro.chr06.g0070	Q8CBE3.1	WD repeat-containing protein 37
OG0006926	0.015274	Tcro.chr06.g0402	Q9JJA2.3	Conserved oligomeric Golgi complex subunit 8
OG0006978	0.006632	Tcro.chr03.g1060	Q3TRM4.2	Patatin-like phospholipase domain-containing protein 6
OG0006989	0.044641	Tcro.chr10.g1199	Q6DCQ8.1	Phosphatidylinositol 4-kinase type 2-beta
OG0007008	0.000271	Tcro.chr14.g0647	Q91857.3	Transcription initiation factor TFIID subunit 6
OG0007053	0.000763	Tcro.chr02.g1168	Q7TSH4.1	Centriolar coiled-coil protein of 110 kDa
OG0007063	0.000161	Tcro.chr06.g0762	Q9YGN6.1	Single-strand selective monofunctional uracil DNA glycosylase
OG0007071	0.013004	Tcro.chr02.g1169	Q5M7Q1.1	Folliculin
OG0007077	0.030518	Tcro.chr10.g0937	O94844.2	Rho-related BTB domain-containing protein 1
OG0007085	0.005199	Tcro.chr11.g0096	Q5F361.2	TBC domain-containing protein kinase-like protein
OG0007096	0.014792	Tcro.chr06.g0339	Q92542.2	Nicastrin
OG0007130	0.018474	Tcro.chr07.g1520	Q5W1J5.1	Forkhead box protein P1
OG0007133	4.1e-05	Tcro.chr12.g0518	Q8IMP6.1	Protein SPT2 homolog
OG0007234	0.003068	Tcro.chr09.g0917	Q6PDZ2.1	TATA box-binding protein-associated factor RNA polymerase I subunit C
OG0007258	0.03962	Tcro.chr03.g1786	O88874.3	Cyclin-K
OG0007260	0.003791	Tcro.chr03.g0921	Q9CWT6.2	Probable ATP-dependent RNA helicase DDX28
OG0007270	0.000295	Tcro.chr10.g0411	O13067.1	Condensin complex subunit 2
OG0007309	0.019049	Tcro.chr07.g1543	A0JML8.1	DALR anticodon-binding domain-containing protein 3
OG0007320	0.030175	Tcro.chr11.g0713	Q4KTY1.1	Serine/threonine-protein kinase H1 homolog
OG0007341	0.029227	Tcro.chr08.g0053	O95671.3	Probable bifunctional dTTP/UTP pyrophosphatase/methyltransferase protein
OG0007344	0.010194	Tcro.chr07.g1298	Q95LL8.1	EF-hand calcium-binding domain-containing protein 12
OG0007355	0.000605	Tcro.chr10.g0533	Q5REF6.1	Ectonucleoside triphosphate diphosphohydrolase 7
OG0007376	8.2e-05	Tcro.chr04.g0131	Q6AXX4.1	Something about silencing protein 10
OG0007382	0.012782	Tcro.chr02.g0454	Q8NFU5.1	Inositol polyphosphate multikinase
OG0007387	0.006351	Tcro.chr03.g0662	Q9D6N5.3	Dr1-associated corepressor
OG0007410	0.011473	Tcro.chr08.g0202	P49596.2	Probable protein phosphatase 2C T23F11.1
OG0007422	0.022203	Tcro.chr13.g0562	E3TDS3.1	Mitochondrial ribosome-associated GTPase 1
OG0007424	0.001269	Tcro.chr09.g1204	Q9CQS5.1	Serine/threonine-protein kinase RIO2
OG0007428	0.042691	Tcro.chr04.g0772	Q9BSF4.2	Mitochondrial import inner membrane translocase subunit Tim29
OG0007471	0.016278	Tcro.chr04.g0434	Q9WUQ2.1	Prolactin regulatory element-binding protein
OG0007483	0.002392	Tcro.chr13.g0583	O15144.1	Actin-related protein 2/3 complex subunit 2
OG0007490	0.009511	Tcro.chr11.g1164	Q5ZJC8.1	Transcription termination factor 3, mitochondrial
OG0007491	0.007791	Tcro.chr10.g0893	O35144.3	Telomeric repeat-binding factor 2
OG0007499	0.046184	Tcro.chr12.g0805	Q2T9J0.3	Peroxisomal leader peptide-processing protease
OG0007503	0.000876	Tcro.chr03.g0945	Q6DJ03.1	Protein MEMO1
OG0007527	9e-06	Tcro.chr02.g1080	Q18PD9.1	Protein Dok-7
OG0007529	0.017229	Tcro.chr07.g0822	Q8C2S5.2	F-box/LRR-repeat protein 5
OG0007540	0.034167	Tcro.chr02.g0216	Q9BXU1.2	Serine/threonine-protein kinase 31
OG0007555	0.000257	Tcro.chr03.g1872	Q4R642.1	Dynein regulatory complex subunit 5
OG0007569	0.004284	Tcro.chr04.g1171	P53395.2	Lipoamide acyltransferase component of branched-chain alpha-keto acid dehydrogenase complex, mitochondrial
OG0007581	0.020603	Tcro.chr03.g0884	A1L2S8.1	Zinc finger protein-like 1
OG0007594	0.000243	Tcro.chr08.g0521	Q05086.4	Ubiquitin-protein ligase E3A
OG0007608	0.00397	Tcro.chr11.g1237	Q9Y5B9.1	FACT complex subunit SPT16
OG0007610	0.003561	Tcro.chr16.g0902	Q5ZLD7.1	Vacuolar protein sorting-associated protein 53 homolog
OG0007629	0.023165	Tcro.chr15.g0679	Q6IZB5.1	Mitochondrial folate transporter/carrier
OG0007641	0.013835	Tcro.chr08.g1114	Q2KID6.1	Pleiotropic regulator 1
OG0007648	0.039766	Tcro.chr05.g1298	Q9NYP3.2	Protein downstream neighbor of Son
OG0007651	0.000162	Tcro.chr02.g0177	P09103.2	Protein disulfide-isomerase
OG0007670	0.000617	Tcro.chr10.g1029	Q6NWF4.2	Vacuolar protein-sorting-associated protein 25
OG0007685	0.041668	Tcro.chr10.g0601	Q3SZ21.1	Ribonuclease P protein subunit p30
OG0007704	0.042051	Tcro.chr16.g0906	Q5XJS5.1	THO complex subunit 6 homolog
OG0007705	0.001786	Tcro.chr03.g2011	Q5PQ59.1	Alpha-ketoglutarate-dependent dioxygenase alkB homolog 6
OG0007711	0	Tcro.chr02.g1785	Q6PFK1.2	E3 ubiquitin-protein ligase ZNF598
OG0007718	0.002068	Tcro.chr12.g1225	A7MB11.1	Transforming growth factor-beta receptor-associated protein 1
OG0007728	0.00561	Tcro.chr18.g0509	A0A1L5YRA2.1	Triosephosphate isomerase
OG0007736	0.006665	Tcro.chr03.g2002	Q80XC6.3	Nuclear exosome regulator NRDE2
OG0007755	0.033912	Tcro.chr11.g0887	Q14703.1	Membrane-bound transcription factor site-1 protease
OG0007765	0.016164	Tcro.chr11.g0189	Q9Y248.1	DNA replication complex GINS protein PSF2
OG0007766	0.012055	Tcro.chr05.g1126	Q7ZW25.1	Charged multivesicular body protein 2a
OG0007772	0.01005	Tcro.chr02.g0630	O88544.1	COP9 signalosome complex subunit 4
OG0007778	0.038856	Tcro.chr05.g0114	P82931.4	28S ribosomal protein S6, mitochondrial
OG0007781	0.047721	Tcro.chr02.g0637	Q7T076.1	U7 snRNA-associated Sm-like protein LSm11
OG0007782	0.010617	Tcro.chr05.g0637	Q02372.1	NADH dehydrogenase
OG0007802	0.014517	Tcro.chr04.g1109	O60306.4	RNA helicase aquarius
OG0007818	4.3e-05	Tcro.chr08.g0411	P52486.2	Ubiquitin-conjugating enzyme E2-22 kDa
OG0007827	0.007919	Tcro.chr04.g0570	P40939.2	Trifunctional enzyme subunit alpha, mitochondrial
OG0007868	0.000341	Tcro.chr09.g0394	Q7ZTZ2.1	Probable ribosome biogenesis protein RLP24
OG0007875	0.00171	Tcro.chr02.g0336	Q9BY77.2	Polymerase delta-interacting protein 3
OG0007880	0.034846	Tcro.chr05.g0151	Q9WV76.2	AP-4 complex subunit beta-1
OG0007924	7e-06	Tcro.chr08.g0446	O14772.3	Fucose-1-phosphate guanylyltransferase
OG0007944	9e-06	Tcro.chr02.g0452	O02776.1	Poly(ADP-ribose) glycohydrolase
OG0007949	0.025501	Tcro.chr07.g0870	A7S1L6.1	GDP-fucose transporter 1
OG0007968	0.045146	Tcro.chr15.g0399	Q6KAR6.2	Exocyst complex component 3
OG0007970	0.014302	Tcro.chr05.g0822	Q5ZJA9.1	BLOC-1-related complex subunit 5
OG0007977	0.018918	Tcro.chr02.g1152	Q1JPJ9.2	Protein-lysine N-methyltransferase EEF2KMT
OG0007985	0.038601	Tcro.chr11.g0311	Q8BXA7.3	PH domain leucine-rich repeat-containing protein phosphatase 2
OG0008020	0.001233	Tcro.chr18.g0502	Q5ZL00.1	ER membrane protein complex subunit 1
OG0008065	0.005683	Tcro.chr14.g0845	Q8AVR4.1	Programmed cell death protein 10
OG0008090	0.032915	Tcro.chr06.g1321	Q8VXZ0.1	Nudix hydrolase 20, chloroplastic
OG0008098	0.044596	Tcro.chr15.g0334	Q6P4T1.1	Sorting nexin-19
OG0008108	0.046222	Tcro.chr02.g0844	Q9NVU0.1	DNA-directed RNA polymerase III subunit RPC5
OG0008109	0.013772	Tcro.chr11.g0466	Q5ZKJ0.1	Cleft lip and palate transmembrane protein 1-like protein
OG0008112	0.009332	Tcro.chr09.g0424	Q66XS7.1	NADH dehydrogenase
OG0008134	0.022971	Tcro.chr05.g1593	Q2TBS2.1	39S ribosomal protein L21, mitochondrial
OG0008158	0.001419	Tcro.chr02.g0866	Q9NYV6.1	RNA polymerase I-specific transcription initiation factor RRN3
OG0008184	0.002211	Tcro.chr02.g0439	Q96Q04.2	Serine/threonine-protein kinase LMTK3
OG0008187	0.000376	Tcro.chr16.g0539	Q68F72.1	Solute carrier family 15 member 4
OG0008207	0.002476	Tcro.chr07.g1271	Q7Z7A4.1	PX domain-containing protein kinase-like protein
OG0008230	0.02381	Tcro.chr04.g1381	Q12768.1	WASH complex subunit 5
OG0008239	0.031662	Tcro.chr02.g0881	A2RTY3.2	Protein HEATR9
OG0008240	0.000966	Tcro.chr02.g0261	Q9CYU6.1	Diphthine methyltransferase
OG0008242	0.000221	Tcro.chr04.g1386	P53349.3	Mitogen-activated protein kinase kinase kinase 1
OG0008269	0.013333	Tcro.chr12.g0491	A3KQS4.1	Ubiquitin carboxyl-terminal hydrolase MINDY-1
OG0008274	0.000289	Tcro.chr10.g1214	Q9VW26.1	Ornithine aminotransferase, mitochondrial
OG0008277	0.002557	Tcro.chr01.g0539	Q8CDN6.3	Thioredoxin-like protein 1
OG0008282	0.005568	Tcro.chr01.g1874	F1NY98.3	Down syndrome cell adhesion molecule homolog
OG0008398	0.004433	Tcro.chr13.g0396	Q3T1H6.1	E3 ubiquitin-protein ligase E3D
OG0008403	0.000448	Tcro.chr02.g0409	D3ZKD3.1	RNA demethylase ALKBH5
OG0008450	0.012378	Tcro.chr09.g1208	Q8R2R5.1	Leucine-rich repeat-containing protein 61
OG0008480	0.012191	Tcro.chr03.g1736	Q9D2J7.1	Ankyrin repeat and EF-hand domain-containing protein 1
OG0008500	0.025762	Tcro.chr09.g0786	Q502M5.1	Enhancer of mRNA-decapping protein 3
OG0008535	2.4e-05	Tcro.chr12.g0087	O55201.1	Transcription elongation factor SPT5
OG0008551	0.000795	Tcro.chr15.g0095	P14314.2	Glucosidase 2 subunit beta
OG0008588	0.017675	Tcro.chr07.g1542	Q86UV5.1	Ubiquitin carboxyl-terminal hydrolase 48
OG0008625	0.012898	Tcro.chr16.g0907	Q9Y4P3.1	Transducin beta-like protein 2
OG0008633	0.022531	Tcro.chr02.g1837	Q8N0W5.1	IQ domain-containing protein K
OG0008658	0.000155	Tcro.chr11.g0271	A2BDB7.1	Probable RNA polymerase II nuclear localization protein SLC7A6OS
OG0008714	0.009925	Tcro.chr04.g1006	Q6IRT3.3	PCNA-interacting partner
OG0008718	0.041498	Tcro.chr14.g0426	Q8BHC7.1	Rhomboid-related protein 4
OG0008747	0.000265	Tcro.chr03.g0942	Q99PP2.3	Zinc finger protein 318
OG0008751	5e-06	Tcro.chr02.g1022	Q5VYX0.1	Renalase
OG0008785	0	Tcro.chr01.g1190	Q8NE28.5	Serine/threonine kinase-like domain-containing protein STKLD1
OG0008797	0.007119	Tcro.chr16.g0335	Q9PTR5.3	Lissencephaly-1 homolog
OG0008802	0.040146	Tcro.chr18.g0687	Q96LJ8.1	UBX domain-containing protein 10
OG0008818	0.028501	Tcro.chr06.g1261	Q8T773.1	Putative malate dehydrogenase 1B
OG0008830	0.026629	Tcro.chr04.g1735	Q5R774.1	Kelch-like ECH-associated protein 1
OG0008836	0.018124	Tcro.chr14.g1025	Q8VHG2.3	Angiomotin
OG0008839	0.009175	Tcro.chr08.g0036	P53370.2	Nucleoside diphosphate-linked moiety X motif 6
OG0008877	0.007166	Tcro.chr02.g1134	B7FF06.1	WD repeat-containing protein on Y chromosome
OG0008888	0.04018	Tcro.chr13.g0241	Q8NEG5.2	E3 ubiquitin-protein ligase ZSWIM2
OG0008893	0.009218	Tcro.chr08.g0475	O75665.1	Oral-facial-digital syndrome 1 protein
OG0008895	0.020489	Tcro.chr08.g0316	Q9JI90.2	E3 ubiquitin-protein ligase RNF14
OG0008931	0.000391	Tcro.chr02.g1964	Q9UNA4.3	DNA polymerase iota
OG0008946	0.00856	Tcro.chr16.g0828	C0H8I2.1	N-lysine methyltransferase setd6
OG0008950	0.023563	Tcro.chr06.g1276	P97858.1	Solute carrier family 35 member B1
OG0008962	0.006289	Tcro.chr05.g0508	Q5XK92.1	Protein CIP2A homolog
OG0008970	9e-06	Tcro.chr09.g0536	Q9W596.4	Microtubule-associated protein futsch
OG0008997	2e-06	Tcro.chr15.g0043	W5PFI3.2	NAD(P) transhydrogenase, mitochondrial
OG0009018	0.002873	Tcro.chr11.g0255	Q9NX04.1	Uncharacterized protein C1orf109
OG0009147	0.014644	Tcro.chr16.g0810	Q9JHW1.2	Carboxypeptidase D
OG0009306	0.02355	Tcro.chr02.g0736	Q3UHC0.2	Trinucleotide repeat-containing gene 6C protein
OG0009309	6e-06	Tcro.chr09.g1183	Q9UGK3.2	Signal-transducing adaptor protein 2
OG0009371	0.000519	Tcro.chr06.g1068	Q8BQB6.2	Stabilizer of axonemal microtubules 2
OG0009411	0.002754	Tcro.chr05.g1594	Q6P2H3.1	Centrosomal protein of 85 kDa
OG0009416	0.00012	Tcro.chr09.g0812	Q6UVK1.2	Chondroitin sulfate proteoglycan 4
OG0009428	0.044547	Tcro.chr03.g1117	Q6ZU80.2	Centrosomal protein of 128 kDa
OG0009434	0.029382	Tcro.chr15.g0165	Q6P0I8.2	Exosome complex component MTR3
OG0009484	0.000217	Tcro.chr04.g1539	Q58NQ5.1	Zinc finger protein PLAG1
OG0009507	0.003338	Tcro.chr10.g1278	Q8TD22.1	Sideroflexin-5
OG0009516	0.031795	Tcro.chr09.g0206	Q99MY8.3	Histone-lysine N-methyltransferase ASH1L
OG0009525	0.000332	Tcro.chr10.g0641	D3ZQG6.2	Tripartite motif-containing protein 2
OG0009561	0.039349	Tcro.chr12.g0128	Q6P9L4.1	Ubiquitin carboxyl-terminal hydrolase 49
OG0009599	5.1e-05	Tcro.chr03.g0296	M9NDE3.1	Protein bark beetle
OG0009619	0.019494	Tcro.chr02.g0967	Q9H987.3	Synaptopodin 2-like protein
OG0009631	0.021601	Tcro.chr07.g0483	Q9CRT8.3	Exportin-T
OG0009720	0.001889	Tcro.chr17.g0406	Q9UJT1.2	Tubulin delta chain
OG0009859	0.018575	Tcro.chr01.g1658	Q9W539.4	Hormone receptor 4
OG0009865	0.027713	Tcro.chr11.g1381	Q5ZM39.1	B-cell lymphoma 6 protein homolog
OG0009881	0.005882	Tcro.chr02.g0545	Q9W141.1	Putative ATP synthase subunit f, mitochondrial
OG0009892	0.021706	Tcro.chr09.g0998	Q4V8V2.1	Nucleoside diphosphate-linked moiety X motif 17
OG0009895	0.001443	Tcro.chr07.g0437	Q9M9E8.3	F-box protein At1g78280
OG0009901	0.012823	Tcro.chr04.g0649
OG0009902	0.000236	Tcro.chr11.g0647	Q9UL36.2	Zinc finger protein 236
OG0009924	0.02199	Tcro.chr16.g0973	E1BY51.1	Transmembrane protein 17
OG0009949	0.011531	Tcro.chr07.g0328	O60381.2	HMG box-containing protein 1
OG0009956	0.014541	Tcro.chr02.g1401	P82929.2	28S ribosomal protein S34, mitochondrial
OG0009962	0.013544	Tcro.chr04.g1356
OG0009975	0	Tcro.chr17.g0443	O14513.2	Nck-associated protein 5
OG0009982	0.011861	Tcro.chr10.g0270	Q9JI90.2	E3 ubiquitin-protein ligase RNF14
OG0010006	0.007512	Tcro.chr05.g1164	Q5ZKI7.1	WD repeat and coiled-coil-containing protein
OG0010010	0.004613	Tcro.chr18.g1171
OG0010028	0.033734	Tcro.chr10.g1131
OG0010031	0.018823	Tcro.chr04.g1661	Q8AXY6.1	Muscle, skeletal receptor tyrosine protein kinase
OG0010072	2.9e-05	Tcro.chr11.g1435	Q96IR2.3	Zinc finger protein 845
OG0010080	0.00032	Tcro.chr02.g0051	Q6P1E8.2	EF-hand calcium-binding domain-containing protein 6
OG0010305	0.03296	Tcro.chr04.g1490	B1H1H3.2	Palmitoyltransferase ZDHHC21
OG0010313	0.027229	Tcro.chr12.g0461	Q9JJW0.3	Peroxisomal membrane protein 4
OG0010315	0.002057	Tcro.chr11.g0884	Q9BYN7.2	Zinc finger protein 341
OG0010354	0.000798	Tcro.chr03.g1115
OG0010423	8e-06	Tcro.chr07.g0860	P32138.3	Sulfoquinovosidase
OG0010504	0.016724	Tcro.chr04.g1217	Q684R7.1	FRAS1-related extracellular matrix protein 1
OG0010544	3e-06	Tcro.chr07.g0305
OG0010573	0.002249	Tcro.chr15.g0400	P58929.2	Glucocorticoid modulatory element-binding protein 2
OG0010720	0.004224	Tcro.chr06.g0895	G5EDE9.1	ANK repeat-containing protein nipk-1
OG0010730	8.2e-05	Tcro.chr07.g1281	P41594.2	Metabotropic glutamate receptor 5
OG0010791	0.018485	Tcro.chr15.g0489	Q13105.3	Zinc finger and BTB domain-containing protein 17
OG0010796	0.011547	Tcro.chr11.g0717	Q8NHY6.1	Zinc finger protein 28 homolog
OG0010867	0.014426	Tcro.chr04.g1503
OG0010906	0.000744	Tcro.chr08.g0506	O96064.1	Paramyosin
OG0010976	0.000311	Tcro.chr02.g0178	Q9Z319.2	Atrial natriuretic peptide-converting enzyme
OG0011120	0.00045	Tcro.chr10.g0935	Q24746.1	Protein neuralized
OG0011132	0.019821	Tcro.chr11.g1418
OG0011152	0.011519	Tcro.chr06.g0496	O75093.4	Slit homolog 1 protein
OG0011178	0.011943	Tcro.chr18.g1194
OG0011200	1.1e-05	Tcro.chr16.g0284
OG0011216	0.002575	Tcro.chr07.g0120
OG0011231	0	Tcro.chr11.g0744	Q96IR2.3	Zinc finger protein 845
OG0011236	0.010174	Tcro.chr08.g1192	O75325.2	Leucine-rich repeat neuronal protein 2
OG0011239	0.000122	Tcro.chr05.g0109
OG0011256	0.000199	Tcro.chr07.g0859	Q647I9.1	NACHT, LRR and PYD domains-containing protein 5
OG0011267	0.002822	Tcro.chr08.g1204	O75503.2	Ceroid-lipofuscinosis neuronal protein 5
OG0011268	0.003123	Tcro.chr11.g0114	P12804.1	Fibroleukin
OG0011271	0.011513	Tcro.chr03.g1148	Q9CZB3.3	THUMP domain-containing protein 2
OG0011279	0.000288	Tcro.chr16.g0167
OG0011291	0.00049	Tcro.chr12.g0312	Q6P5U7.2	NACHT and WD repeat domain-containing protein 2
OG0011298	0.007067	Tcro.chr14.g0365	Q6ZSM3.3	Monocarboxylate transporter 12
OG0011311	0.000195	Tcro.chr17.g0047
OG0011333	0.013272	Tcro.chr05.g1261
OG0011368	0	Tcro.chr16.g0577
OG0011532	0.048516	Tcro.chr04.g0534	Q92624.2	Amyloid protein-binding protein 2
OG0011569	0.029417	Tcro.chr06.g0891	Q90632.2	Monocarboxylate transporter 3
OG0011573	0.001237	Tcro.chr12.g1191
OG0011575	0.016711	Tcro.chr10.g0644	A2A761.1	Zinc finger protein 69
OG0011586	0.017644	Tcro.chr07.g0556	Q12950.4	Forkhead box protein D4
OG0011611	0.032701	Tcro.chr14.g0010	Q8BTM8.5	Filamin-A
OG0011618	0.045942	Tcro.chr05.g1391
OG0011632	0.011792	Tcro.chr04.g1121	Q5RAS6.1	High affinity copper uptake protein 1
OG0011661	0.00014	Tcro.chr15.g0838	Q9V477.1	Toll-like receptor Tollo
OG0011669	0.04674	Tcro.chr05.g0561
OG0011804	0.01681	Tcro.chr13.g0936
OG0011829	0.004485	Tcro.chr14.g0726	Q567G2.1	WD repeat-containing protein 73
OG0011836	0.03972	Tcro.chr15.g0102
OG0011944	0.002869	Tcro.chr17.g0745
OG0011978	0.010168	Tcro.chr10.g0692	O15973.1	Rhodopsin, GQ-coupled
OG0011984	0.035412	Tcro.chr07.g0915
OG0012032	0.003627	Tcro.chr02.g0650	A6NE02.1	BTB/POZ domain-containing protein 17
OG0012046	0.001961	Tcro.chr07.g1533
OG0012057	0.031689	Tcro.chr09.g0907	Q9WU39.1	Amiloride-sensitive sodium channel subunit gamma
OG0012114	0.016291	Tcro.chr01.g0534	Q0VAA2.2	Leucine-rich repeat-containing protein 74A
OG0012159	0.011658	Tcro.chr04.g1476	Q8WV37.2	Zinc finger protein 480
OG0012228	0.04101	Tcro.chr10.g0596	Q8CFL8.1	Zinc finger SWIM domain-containing protein 3
OG0012239	0.022122	Tcro.chr12.g0716	P0CG71.1	Polyubiquitin-A
OG0012255	0.037109	Tcro.chr01.g1275
OG0012476	0.00163	Tcro.chr16.g0012	Q6P5U7.2	NACHT and WD repeat domain-containing protein 2
OG0013046	0.002635	Tcro.chr03.g0471
OG0013078	0.00833	Tcro.chr02.g1895
OG0013102	0.000866	Tcro.chr08.g1456	Q9CZJ2.1	Heat shock 70 kDa protein 12B
OG0013151	0.001789	Tcro.chr09.g0037
OG0013158	0.001629	Tcro.chr09.g0106
OG0013171	0.004654	Tcro.chr13.g1112	Q9BRZ2.3	E3 ubiquitin-protein ligase TRIM56

### Sheet: Table S3
Table S3.
	TBLASTN results
Query	sseqid	pident	length	mismatch	gapopen	qstart	qend	sstart	send	evalue	bitscore	Annotation (BLASTP againt SwissProt)	Orthogroup	Human ortholog
P0DOV5 (Sulfoquinovose 1-dehydrogenase (Pseudomonas putida))	Tcro.chr14.g0269	29.435	248	168	5	12	258	31	756	2.9e-30	114	17-beta-hydroxysteroid dehydrogenase 14	OG0001016	NP_057330
P0DOV5 (Sulfoquinovose 1-dehydrogenase (Pseudomonas putida))	Tcro.chr02.g0877	32.114	246	156	6	15	259	49	756	1.1e-29	112	L-xylulose reductase	OG0000217	NP_057370
P0DOV5 (Sulfoquinovose 1-dehydrogenase (Pseudomonas putida))	Tcro.chr16.g1292	29.804	255	165	6	14	260	25	771	1.56e-27	110	17-beta-hydroxysteroid dehydrogenase 14	OG0001016	NP_057330
P0DOV5 (Sulfoquinovose 1-dehydrogenase (Pseudomonas putida))	Tcro.chr16.g1292	29.762	252	169	5	14	260	889	1635	4.01e-24	100	17-beta-hydroxysteroid dehydrogenase 14	OG0001016	NP_057330
P0DOV5 (Sulfoquinovose 1-dehydrogenase (Pseudomonas putida))	Tcro.chr05.g0385	27.132	258	174	4	7	256	16	771	2.48e-26	103	3-oxoacyl-[acyl-carrier-protein] reductase FabG	OG0000486
P0DOV5 (Sulfoquinovose 1-dehydrogenase (Pseudomonas putida))	Tcro.chr07.g0356	31.707	205	116	3	11	196	16	615	2.7e-26	103	3-hydroxyacyl-CoA dehydrogenase type-2	OG0002656	NP_004484
P32140 (Sulfoquinovose isomerase (Escherichia coli))	No hits.
A0A7W3RDA3 (Sulfoquinovose isomerase (Priestia aryabhattai))	No hits.
A9CEY7 (Sulfoquinovose monooxygenase (Agrobacterium fabrum))	No hits.

### Sheet: Table S4
Table S4.
	TBLASTN results
Query	sseqid	pident	length	mismatch	gapopen	qstart	qend	sstart	send	evalue	bitscore	T. crocea gene ID	Annotation (BLASTP againt SwissProt)	Orthogroup	Human ortholog
P0DOV5 (Sulfoquinovose 1-dehydrogenase (Pseudomonas putida))	chr18	26.482	253	167	6	11	256	20135748	20135026	4.95e-12	70.1	Tcro.chr18.g0575	L-xylulose reductase	OG0000217	NP_057370
P0DOV5 (Sulfoquinovose 1-dehydrogenase (Pseudomonas putida))	chr18	24.498	249	173	7	15	258	20106468	20107184	4.53e-08	58.2	Tcro.chr18.g0573	D-erythrulose reductase	OG0000217	NP_057370
P0DOV5 (Sulfoquinovose 1-dehydrogenase (Pseudomonas putida))	chr18	25.403	248	170	7	14	256	20159053	20158340	5.34e-08	58.2	Tcro.chr18.g0576	Carbonyl reductase [NADPH] 2	OG0000217	NP_057370
P0DOV5 (Sulfoquinovose 1-dehydrogenase (Pseudomonas putida))	chr04	28.185	259	154	8	12	257	42510354	42509635	4.48e-14	76.3	Tcro.chr04.g1000	L-xylulose reductase	OG0000217	NP_057370
P0DOV5 (Sulfoquinovose 1-dehydrogenase (Pseudomonas putida))	chr02	26.482	253	167	6	11	256	61444799	61445521	3.31e-13	73.6	Tcro.chr02.g1621	D-erythrulose reductase	OG0000217	NP_057370
P0DOV5 (Sulfoquinovose 1-dehydrogenase (Pseudomonas putida))	chr02	43.636	55	30	1	130	183	33946806	33946970	0.000686	45.4	Tcro.chr02.g0877	L-xylulose reductase	OG0000217	NP_057370
P0DOV5 (Sulfoquinovose 1-dehydrogenase (Pseudomonas putida))	chr12	27.016	248	163	6	15	257	29212706	29213410	1.29e-11	68.9	Tcro.chr12.g0771	L-xylulose reductase	OG0000217	NP_057370
P0DOV5 (Sulfoquinovose 1-dehydrogenase (Pseudomonas putida))	chr03	27.888	251	160	7	14	256	11631698	11632411	5.14e-13	73.2	Tcro.chr03.g0328	ADP-ribosylation factor	OG0000217	NP_057370
P0DOV5 (Sulfoquinovose 1-dehydrogenase (Pseudomonas putida))	chr03	26.147	218	130	7	5	197	47876260	47876895	3.93e-09	61.6	Tcro.chr03.g1303	Dehydrogenase/reductase SDR family member 1	OG0001162	NP_612461
P0DOV5 (Sulfoquinovose 1-dehydrogenase (Pseudomonas putida))	chr03	26.214	206	131	5	11	196	50585046	50585660	1.34e-08	60.1	Tcro.chr03.g1388	Dehydrogenase/reductase SDR family member 2	OG0001162	NP_612461
P0DOV5 (Sulfoquinovose 1-dehydrogenase (Pseudomonas putida))	chr03	26.066	211	125	6	11	196	47870073	47870687	5.01e-08	58.2	Tcro.chr03.g1302	Dehydrogenase/reductase SDR family member 3	OG0001162	NP_612461
P0DOV5 (Sulfoquinovose 1-dehydrogenase (Pseudomonas putida))	chr07	52.459	61	29	0	12	72	13758505	13758323	1.47e-09	62.8	Tcro.chr07.g0356	3-hydroxyacyl-CoA dehydrogenase type-2	OG0002656	NP_004484
P0DOV5 (Sulfoquinovose 1-dehydrogenase (Pseudomonas putida))	chr05	23.423	222	143	6	11	209	38105623	38106276	3.21e-07	55.8	Tcro.chr05.g0916	Dehydrogenase/reductase SDR family member 1	OG0001162	NP_612461
P32140 (Sulfoquinovose isomerase (Escherichia coli))	No hits.
A0A7W3RDA3 (Sulfoquinovose isomerase (Priestia aryabhattai))	No hits.
A9CEY7 (Sulfoquinovose monooxygenase (Agrobacterium fabrum))	No hits.
